# Fundamental equations linking methylation dynamics to maximum lifespan in mammals

**DOI:** 10.1101/2023.05.21.541643

**Authors:** Steve Horvath, Joshua Zhang, Amin Haghani, Ake T. Lu, Zhe Fei

## Abstract

We establish the mathematical foundation that links the rate of change in any molecular biomarker to species lifespan. Specifically, we propose a robust approach that identifies the strong inverse relationship for certain biomarkers using two comprehensive methylation datasets. After examining 54 chromatin states, we found the rates of change of CpG sites in bivalent chromatin states are negatively associated to the lifespans of 90 dog breeds in the first dataset, and the discoveries are further strengthened with 125 mammalian species in the second dataset. Our research leads to three key findings: First, a reciprocal relationship exists between the average rate of methylation change (AROCM) in bivalent promoter regions and maximum lifespan: AROCM ∝ 1/MaxLifespan. Second, the correlation between age and average methylation bears no relation to maximum lifespan, Cor(Methly,Age) ⊥ MaxLifespan. Third, the rate of methylation change in young animals is related to that in old animals: Young animals’ AROCM ∝ Old AROCM. These findings hinge on the chromatin context, as different results emerge when defining AROCM using different chromatin states. Our analytical framework is versatile and readily extendable to a broad range of other molecular assessments. Overall, our study demonstrates that epigenetic aging rates in specific chromatin states exhibit an inverse relationship with maximum lifespan in mammals.
