## Supplementary Table 1 Dog slopes for "Fundamental equations linking methylation dynamics to maximum lifespan in mammals"

	DogBreed	Freq	LifespanMedianHorvath	LifespanUpperHorvath	Weight.kg.avg	AROCM	Cor	SD_Age	SD_Methyl	R2	SD_Rage	Breed.Index
1	Bouvier des Flandres	2	11.3	18.3	40.81632653	0.261891400439462	1	3.81837661840736	0.0309059895688463	1	0.156883052648316	18
2	English Setter	2	11.6	20	27.77777778	0.122975092380269	1	8.1317279836453	0.0283974379285143	1	0.305704059535537	37
3	Lhasa Apso	2	13.9	17.6	5.66893424	0.22809896167308	1	4.3840620433566	0.0282463648201909	1	0.187289048332049	56
4	Saint Bernard Dog	2	7.8	12.8	65.75963719	0.58925565098879	1	1.69705627484771	0.00208622272712482	1	0.0996861063702839	76
5	Standard Schnauzer	2	12	20.1	18.14058957	0.277296776935901	1	3.60624458405139	0.00820547855382065	1	0.134898611605558	88
6	Akita	3	9.9	13.7	45.35147392	0.232216904540247	0.99889265085037	4.30155010819743	0.0345698572311375	0.99778652792288	0.236076511069504	3
7	Alaskan Malamute	3	10.7	13.5	36.28117914	0.145347362394732	0.999837734000668	6.87895340876794	0.028298690443224	0.99967549433159	0.383121882972316	4
8	Boston Terrier	3	10.9	15.8	8.390022676	0.183534328806659	0.983065787326133	5.35630469633683	0.0163133930892131	0.96641834221115	0.254892200263483	17
9	Chesapeake Bay Retriever	3	10.4	15.3	30.6122449	0.327884266061162	0.909447957417973	2.77368587502863	0.0137619196324437	0.827095587251723	0.136305758269626	25
10	Dandie Dinmont Terrier	3	12.2	17.8	9.523809524	0.265249675655326	0.871833895495895	3.28684245642126	0.0176468948050904	0.760094341335546	0.13883764705674	33
11	French Bulldog	3	9	14.7	12.6984127	0.333005200868724	0.872869668529241	2.62118929750091	0.0172676649697757	0.761901458238347	0.134069321134516	40
12	Great Pyrenees	3	9.6	16	41.95011338	0.103591385322844	0.625678246486249	6.0398675482166	0.0180824967517048	0.391473268126107	0.283828362228224	46
13	Manchester Terrier	3	12.8	17.5	7.709750567	0.18203216299631	0.966143314754751	5.30754180388624	0.0217464949270393	0.933432904645297	0.228036167728732	57
14	Miniature Dachshund	3	13.5	19.5	4.988662132	0.22007222113478	0.999089103953285	4.53982378512647	0.0223525569871389	0.998179037638177	0.175046222676941	59
15	Scottish Deerhound	3	8.7	16.8	41.38321995	0.301923541569436	0.982218737058119	3.25320354932386	0.0170624841097087	0.964753647428046	0.145596292039199	79
16	Weimaraner	3	11.4	17.1	32.87981859	0.763386523382334	0.972631525378137	1.27410099024109	0.00860755564855002	0.946012084159402	0.0560216765704213	90
17	Beagle	4	11.3	17.8	11.33786848	0.128019923115847	0.970329932790448	7.57952285217656	0.0299401090779051	0.941540178469116	0.320162323738133	11
18	Dalmatian	4	11.9	16.7	26.07709751	0.143359735584328	0.989286053943862	6.90072459963445	0.0342103120979828	0.978686896527818	0.310689505183668	32
19	Doberman Pinscher	4	9.6	15.8	36.84807256	0.177530266510163	0.992371429240228	5.58987179340159	0.0225220098899176	0.984801053572292	0.2660070330923	34
20	English Bulldog	4	7	14.6	20.40816327	0.24161094407748	0.940396435113735	3.8921930407762	0.0172525273337938	0.884345455174622	0.200442529651674	35
21	Keeshond	4	12.2	16.1	18.14058957	0.248845935637961	0.993801276095612	3.99364077837087	0.0260262532737377	0.987640976369267	0.18650543026997	53
22	Miniature Schnauzer	4	11.4	17.3	7.029478458	0.222936154830406	0.960675496120838	4.30919559392083	0.0134481013819799	0.922897408847017	0.187283045500492	62
23	Otterhound	4	10.2	15	44.21768707	1.30979770869148	0.988875584431762	0.754983443527075	0.00596411377203595	0.97787492148526	0.0378437816304298	67
24	Airedale Terrier	5	10.8	16.2	27.21088435	0.233753863435255	0.947928839783388	4.05524351919832	0.0247094775591739	0.89856908529308	0.188213288740292	2
25	American Staffordshire Terrier	5	10	16	24.94331066	0.246543068592567	0.880058612638035	3.56959381442763	0.0175802924141082	0.774503161678383	0.167744070226862	6
26	Boxer	5	9.5	15.2	29.47845805	0.213893035701152	0.777906357958767	3.63689427946428	0.0122855029863843	0.605138301752673	0.179901774805317	19
27	Briard	5	11.2	16.8	35.14739229	0.191281706786638	0.952709644303788	4.98066260652135	0.0337100920210481	0.907655666349451	0.222908279919502	20
28	Cairn Terrier	5	13.6	20	4.081632653	0.152225540033537	0.873236075223641	5.73646232446444	0.0276746884541306	0.762541243071989	0.215656478363325	23
29	Cardigan Welsh Corgi	5	12.2	16.5	14.28571429	0.215556087943043	0.899658955862385	4.17366526015309	0.0226874066355382	0.809386236863397	0.190187526094923	24
30	Collie	5	11.9	17.1	28.3446712	0.27771718738128	0.97450640517335	3.50898845823123	0.0142087917034238	0.949662733723886	0.154288724364914	30
31	English Cocker Spaniel	5	10.9	17.3	11.33786848	0.139010445529187	0.919961424195964	6.61793019002165	0.0214766582517047	0.846329022008666	0.287623546873904	36
32	English Springer Spaniel	5	12.7	19.5	20.40816327	0.159027820890084	0.996775928274952	6.26793426895975	0.0209250702167004	0.993562251188392	0.241678591438587	38
33	German Shepherd Dog	5	10	18.2	31.17913832	0.249131925147991	0.963693039002789	3.86820371748955	0.0144137899621697	0.928704273422431	0.15980350811739	41
34	Golden Retriever	5	11.9	18.7	29.47845805	0.151318664387641	0.841119465627953	5.55859694527315	0.0220419212883549	0.707481955458253	0.223497122965428	44
35	Irish Water Spaniel	5	9.9	16.6	25.62358277	0.168113132195231	0.986223908565159	5.8664299194655	0.0230152392615614	0.97263759782554	0.265713829126982	49
36	Jack Russell Terrier	5	13.2	20.6	6.802721088	0.214587661871654	0.932111103781351	4.34373111506686	0.0218185481572199	0.868831109792488	0.158541905068504	52
37	Labrador Retriever	5	11.8	18.3	30.6122449	0.140232189538504	0.795970557276245	5.67609020365251	0.0237542247534513	0.633569128050656	0.233209671870353	54
38	Pekingese	5	11.4	18.2	6.349206349	0.154593485606277	0.611143068712872	3.95322653031672	0.00969063848936614	0.373495850435787	0.163315976630452	68
39	Pembroke Welsh Corgi	5	12.2	17.6	13.15192744	0.158872323693419	0.924508616037775	5.81919238382785	0.0156816994548878	0.854716181128082	0.248598444285195	69
40	Pointer	5	11.8	16.3	27.21088435	0.147015098016408	0.809477999404812	5.50608754016861	0.0269216304493218	0.655254631520417	0.253982542560478	70
41	Rhodesian Ridgeback	5	11	16.2	35.14739229	0.304052193435499	0.927552566949241	3.0506359992631	0.0133734006167711	0.860353764454126	0.141587115903792	74
42	Staffordshire Bull Terrier	5	11.4	20	14.05895692	0.274765746658375	0.99383951816533	3.61704299117387	0.0138854876861391	0.987716987867095	0.135979059818566	86
43	Chihuahua	6	9.8	19.9	2.721088435	0.262701694899171	0.474150482461287	1.80490073595937	0.0108218575783358	0.22481868001827	0.0681943830414995	26
44	Chinook	6	13.4	18	29.47845805	0.151578223584192	0.975709390204771	6.43700240795356	0.0204998651830784	0.952008814133766	0.268880635252864	27
45	Bichon Frise	7	12.8	17.5	6.802721088	0.181697259133624	0.891357762519253	4.90573037133009	0.0229243161293578	0.794518660803328	0.210772518639316	15
46	Great Dane	7	6.3	12.6	64.05895692	0.228140402387802	0.726322307947803	3.18366365775568	0.0122018084228639	0.527544095022624	0.189978735992104	45
47	Yorkshire Terrier	7	12.8	19	3.174603175	0.184672978001228	0.924279008462503	5.00494993077092	0.0352283311267797	0.854291685484427	0.198058960457891	93
48	Cocker Spaniel	8	10.3	17.3	11.33786848	0.182619063074111	0.859221513485949	4.70499354789295	0.0197586114609166	0.738261609237084	0.204484921026248	29
49	Leonberger	8	7.9	12.7	57.82312925	0.289107603587321	0.573849203056267	1.98489834212522	0.01219096894045	0.329302907848313	0.11751218649726	55
50	Pug	8	11	17	7.256235828	0.190753913964892	0.897731197012874	4.70622687814468	0.0200234867748698	0.805921302090168	0.208148026454873	73
51	Sloughi	8	9.4	15	19.27437642	0.317937960489209	0.814662016822185	2.56233013374267	0.0196675619264379	0.663674201652789	0.128437600688856	83
52	American Hairless Terrier	9	10	16	6.349206349	0.231897401376714	0.972572405551753	4.19397716308094	0.0196246973989837	0.945897084040723	0.197085393001924	5
53	Australian Shepherd Dog	9	9	15	23.80952381	0.186342560227536	0.877691261920451	4.71009554043227	0.0298157682573085	0.770341951251514	0.236095014558009	8
54	Basenji	9	13.5	17.5	10.430839	0.212999672525284	0.957972456880482	4.49753018642208	0.0240939491199909	0.917711228141627	0.193234379652936	9
55	German Shorthaired Pointer	9	10.5	17	26.07709751	0.200256507778241	0.940358968182593	4.69577233027516	0.0186817243160036	0.884274989041432	0.207685640436761	42
56	Old English Sheepdog	9	10.8	16	36.28117914	0.251217007737576	0.90360553406142	3.59691225605766	0.0134671759119825	0.816502961186424	0.169027831581657	66
57	Spinone Italiano	9	9	16	34.01360544	0.209037622139383	0.686092556924506	3.28214868645526	0.0170147461642649	0.470722996667206	0.154236310453725	85
58	Afghan Hound	10	11.9	16.6	24.94331066	0.256035484117559	0.922027982454585	3.60117264851943	0.026325556834002	0.850135600429272	0.16311136192225	1
59	Anatolian Shepherd Dog	10	10.8	13.4	52.15419501	0.256526765648102	0.795003077585284	3.09910381311186	0.0150886966846532	0.632029893370073	0.173892033055317	7
60	Basset Hound	10	11	16.7	23.80952381	0.261544564018517	0.84750573436281	3.24038749397524	0.0176496922328634	0.718265969777845	0.145891112240567	10
61	Belgian Sheepdog	10	12.5	18.2	26.64399093	0.200136136076623	0.8586957215984	4.29055810925442	0.0183587501441377	0.737358342291397	0.177251842900703	12
62	Belgian Tervuren	10	12.4	18	26.64399093	0.166037759524387	0.828129219510396	4.98759572450606	0.0292125373894645	0.685798004206898	0.208337331850713	13
63	Border Collie	10	12.6	17.9	19.27437642	0.17527438065244	0.72629326990471	4.14375031422824	0.0215646616810578	0.527501913908876	0.174055963129678	16
64	Bull Terrier	10	10.6	17.4	27.21088435	0.2042196543533	0.778017621991138	3.80970981688749	0.0214135019358594	0.605311420128745	0.164623188008274	21
65	Bullmastiff	10	7.5	13.5	52.15419501	0.339881077996004	0.926767335819546	2.72674001531336	0.0217998826018314	0.858897694742059	0.151865219454935	22
66	Chow Chow	10	8.7	14.2	26.07709751	0.227969213560517	0.885546207116986	3.88449910970943	0.0195345296149952	0.78419208493928	0.205681410023797	28
67	Dachshund	10	11.8	19	10.88435374	0.198835442593881	0.840877779761932	4.22901354402602	0.0202211912865618	0.707075440497356	0.167353127978869	31
68	Flat-Coated Retriever	10	9.8	17.2	29.47845805	0.23846790253474	0.883140084044259	3.70339183872178	0.026029678047231	0.779936408045702	0.161889833831167	39
69	Giant Schnauzer	10	10	16.9	31.17913832	0.190300754367501	0.833942982508384	4.38223687173571	0.0218296740335967	0.695460898074979	0.194965381133412	43
70	Greyhound	10	10.1	15.7	29.47845805	0.321978891102521	0.835140668923093	2.59377459827693	0.0191012080255097	0.697459936889311	0.124216972284705	47
71	Ibizan Hound	10	9	14	21.54195011	0.235000817135299	0.880216710539127	3.74558999951202	0.0172590263727237	0.774781457512321	0.201159505881419	48
72	Italian Greyhound	10	13.5	18	4.761904762	0.221656838265007	0.886996704191673	4.00166631958905	0.0201578908989653	0.786763153246891	0.167153981603552	51
73	Mastiff	10	11.7	10.3	77.09750567	0.247427851023568	0.927639979082322	3.74913323316203	0.019838655152917	0.860515930791852	0.273679336678738	58
74	Miniature Pinscher	10	13	17.9	4.081632653	0.232353703903931	0.941499323534705	4.05200910386166	0.0241027167902948	0.886420976216307	0.170202423819115	60
75	Newfoundland Dog	10	9	15	56.6893424	0.260359819784109	0.860475089958757	3.30494578876366	0.0352537444846925	0.740417380439531	0.165661443045798	63
76	Norwich Terrier	10	13.4	16.8	5.442176871	0.180137012289058	0.898031135862366	4.9852671833001	0.0237717284054872	0.806459920978252	0.223114356574476	64
77	Nova Scotia Duck Tolling Retriever	10	8	15.2	19.27437642	0.245239577346157	0.86506211427918	3.52741642943765	0.023363979709597	0.748332461561165	0.17448636869003	65
78	Pomeranian	10	9.7	17.3	2.267573696	0.220832165351711	0.858365407183764	3.88695825092635	0.0204542134379356	0.736791172249749	0.168932080965116	71
79	Rottweiler	10	8.7	16.2	46.48526077	0.208014456789662	0.941940360032353	4.52824469303504	0.0248854515169704	0.887251641857879	0.210166373945746	75
80	Saluki	10	12	16.3	23.80952381	0.121817030404523	0.472249432933128	3.87671109174889	0.0164703663086402	0.223019526905661	0.178823335566626	77
81	Samoyed	10	12.5	17	22.10884354	0.19637279073164	0.963328136355758	4.90560903456441	0.0266966251905341	0.928001098294658	0.216966343855127	78
82	Scottish Terrier	10	11.1	16.7	9.070294785	0.151462128446678	0.710931457805197	4.69379022397323	0.0255959427118867	0.505423537697022	0.211327280355375	80
83	Shetland Sheepdog	10	12.1	16.5	9.070294785	0.134982667134163	0.713642977016937	5.28692307070526	0.0287896560389971	0.509286298645596	0.240916977475747	81
84	Siberian Husky	10	12.6	18.1	21.54195011	0.276064544089646	0.877641175990379	3.17911587989142	0.0173836682055697	0.770254033793775	0.132061474676667	82
85	Soft Coated Wheaten Terrier	10	12.5	17	15.87301587	0.203646844528403	0.915482605798911	4.49544213620863	0.0248771113242656	0.838108401520365	0.198825393021169	84
86	Standard Poodle	10	12	18	24.94331066	0.161838213672117	0.838232379061389	5.17944655988134	0.0200483311263848	0.702633521306915	0.216351151206405	87
87	Toy Poodle	10	14.6	18.9	2.267573696	0.188088194794798	0.912601474633464	4.85198699274614	0.0254992464239817	0.832841451503172	0.193021720680517	89
88	West Highland White Terrier	10	13.1	19.6	7.936507937	0.209443112875647	0.918978315497157	4.38772277053953	0.015789491435219	0.844521144353991	0.168318350872316	91
89	Whippet	10	11.8	17.4	14.73922902	0.15558084934813	0.783663619288076	5.03701851848448	0.0226763456955847	0.614128668195687	0.217657009700306	92
90	Bernese Mountain Dog	11	7.9	15	40.81632653	0.193277206179265	0.832989901963425	4.30981965452679	0.0256729622596311	0.693872176773037	0.216031060377283	14
91	Miniature Poodle	15	13.4	19	5.66893424	0.17692202248258	0.91492563802139	5.17134964422801	0.0193836334891349	0.837088923108848	0.204643832379423	61
92	Irish Wolfhound	16	6.8	12.7	51.02040816	0.259809684597937	0.929717016095604	3.57845404236709	0.0175227798664337	0.864373730017714	0.211855665287259	50
93	Portuguese Water Dog	95	11.4	15.3	21.20181406	0.210742780524831	0.863709014220919	4.09840380804481	0.0220182625845108	0.745993261246473	0.201405661607195	72
