## Supplementary Table 2 Chromatin States for "Fundamental equations linking methylation dynamics to maximum lifespan in mammals"

	states	statesPRC2	Freq	NumberPositiveSlopes	Cor1/Slope	Cor1/Lifespan	CorLog	CorSpearman	Col
1	BivProm1	BivProm1+	428	192	0.649398175183521	0.734287920680582	-0.774180179336623	-0.661049352020254	#0000FF
2	BivProm2	BivProm2+	552	194	0.76521368053216	0.677066054482892	-0.81418816224933	-0.657896763161223	#0400FA
3	ReprPC1	ReprPC1+	489	187	0.746205201306651	0.49881740623636	-0.773458993168963	-0.623407677783524	#0900F5
4	BivProm1	BivProm1-	177	185	0.549929849359327	0.261771721593498	-0.714612526878302	-0.552780217737668	#0E00F0
5	PromF5	PromF5+	238	179	0.500997793716918	0.644676438634397	-0.756751373266619	-0.545232154549528	#1300EB
6	ReprPC2	ReprPC2+	37	177	0.524894984533277	0.715938231671739	-0.709135640428899	-0.539522772723474	#1800E6
7	BivProm3	BivProm3+	46	171	0.0529218150143439	0.492207387525342	-0.680873166737841	-0.53685155537984	#1C00E2
8	BivProm2	BivProm2-	140	181	0.63050180851979	0.559224182432242	-0.753945474446243	-0.526087772642126	#2100DD
9	TSS2	TSS2-	155	165	0.0968502292073692	0.518674686088356	-0.686046214221126	-0.466074159943944	#2600D8
10	PromF5	PromF5-	261	161	0.297495169504674	0.596973209963011	-0.737668936855869	-0.448807916080219	#2B00D3
11	BivProm4	BivProm4+	182	161	0.197829921299705	0.435894367357838	-0.614242821519038	-0.385290550056857	#3000CE
12	TSS2	TSS2+	60	161	0.115346104922536	-0.235973696697734	-0.549484017296721	-0.382717974417198	#3400CA
13	TSS1	TSS1-	195	139	0.51357002308021	-0.25760068809489	-0.600321778882459	-0.256421082316204	#3900C5
14	EnhA19	EnhA19-	116	108	0.253758348820895	0.642148917006777	-0.67216263830729	-0.250269785656345	#3E00C0
15	ReprPC1	ReprPC1-	133	163	0.691108111881323	0.07049066074305	-0.677069802587135	-0.244891839955646	#4300BB
16	PromF3	PromF3+	37	128	0.170265289524952	0.20804107403552	-0.580193473657551	-0.209215108462092	#4800B6
17	BivProm3	BivProm3-	255	118	0.259828558242895	0.615044480587476	-0.707612067005317	-0.168697042137461	#4C00B2
18	ReprPC5	ReprPC5-	134	103	0.453201953602566	0.448054031754199	-0.743244587639142	-0.156252404764018	#5100AD
19	PromF4	PromF4-	302	117	0.117202958076088	-0.300703551823878	-0.525074800960612	-0.135565266606453	#5600A8
20	PromF2	PromF2+	8	101	0.119464779276651	0.599195375029607	-0.683057956665721	-0.127650256279526	#5B00A3
21	BivProm4	BivProm4-	215	94	0.333679370841977	-0.0938303037229788	-0.598606912497836	-0.0787752647941623	#60009E
22	PromF1	PromF1+	5	127	0.1374071596456	0.0397157256561339	-0.584827762791068	-0.0289848782959137	#650099
23	Tx6	Tx6-	220	95	0.387423705931857	-0.204604375747702	-0.510111659644033	-0.0241632718056324	#690095
24	PromF3	PromF3-	102	87	0.0379919602360312	0.288021304878814	-0.381135788747527	-0.0031210235137582	#6E0090
25	TSS1	TSS1+	66	130	0.287730161358905	-0.408747369020577	-0.541587882931883	0.00330252424907157	#73008B
26	ReprPC2	ReprPC2-	131	90	0.831263186415375	0.34387629578882	-0.80105496000293	0.00867257861345198	#780086
27	TxEnh8	TxEnh8-	134	77	0.152912125553065	0.131017897154108	-0.541597693357313	0.0153762688155698	#7D0081
28	Tx7	Tx7-	392	94	0.378458402398599	-0.19773512017864	-0.564816492432523	0.0238160530076416	#81007D
29	TxEnh4	TxEnh4-	437	80	0.32530857885968	0.0499193997243133	-0.667606798815625	0.046519427594449	#860078
30	Tx8	Tx8-	214	82	0.554342940364087	0.338527164044306	-0.76282356148284	0.050267812345486	#8B0073
31	PromF4	PromF4+	73	95	0.352089331875611	0.415238248975014	-0.596237010438385	0.070185545212049	#90006E
32	TxWk1	TxWk1-	266	83	0.448072357835024	0.292884988905036	-0.693603278276232	0.0750189887068073	#950069
33	TxEx3	TxEx3-	431	69	0.478880893317561	0.554664770597698	-0.654476514158826	0.0796669857980932	#990065
34	TxEnh5	TxEnh5-	356	74	0.431300541630933	0.362002720562303	-0.717011025800268	0.0814938301557039	#9E0060
35	Tx4	Tx4-	112	80	0.380935363418136	-0.104374828421867	-0.704916141584804	0.116523472071185	#A3005B
36	EnhA17	EnhA17-	407	76	0.084855875343558	0.415053059758407	-0.681865401709314	0.125393334092586	#A80056
37	EnhA18	EnhA18-	146	79	0.561351862359924	0.488014604028346	-0.765203403825574	0.133620052204072	#AD0051
38	Tx5	Tx5-	216	77	0.537475427163948	0.514607895557181	-0.757056577809853	0.150740306345914	#B2004C
39	EnhWk3	EnhWk3-	221	63	0.261708114319679	0.402278916461566	-0.669926337170268	0.175507265379871	#B60048
40	TxEx2	TxEx2-	758	71	0.572388145300371	0.284052082136587	-0.711935259343001	0.210260710524223	#BB0043
41	ReprPC7	ReprPC7-	130	75	-0.0405861601087735	0.383425310263057	-0.542748091330625	0.230947848681788	#C0003E
42	Quies3	Quies3-	201	70	0.338197977584232	0.28969347964988	-0.701945342690475	0.245278515435227	#C50039
43	EnhA2	EnhA2-	267	52	-0.398384302643653	0.153736744468268	0.645338458136435	0.248154907523128	#CA0034
44	Acet2	Acet2-	106	66	0.0129553158963977	0.239901927714594	-0.69019123671488	0.257012932540052	#CE0030
45	ReprPC6	ReprPC6-	156	63	0.725792947775803	0.384601536264485	-0.785486414767906	0.300636239705805	#D3002B
46	TxEx1	TxEx1-	556	72	0.334059163489151	-0.184785158332905	-0.585206232238544	0.303394261748937	#D80026
47	TxWk2	TxWk2-	346	54	-0.725125584556176	0.522763092884307	0.59581686825724	0.325553134129804	#DD0021
48	EnhWk8	EnhWk8-	251	57	-0.350183558914345	0.318948126580103	0.511758988251005	0.331376940332468	#E2001C
49	ReprPC3	ReprPC3-	150	62	0.290506903750681	0.407783086331306	-0.681980760708068	0.349747971280708	#E60018
50	EnhWk4	EnhWk4-	581	61	0.673618273757766	0.23165351004556	-0.895339023014782	0.359146552835414	#EB0013
51	TxEx4	TxEx4-	135	69	0.839141833676477	-0.432474456250696	-0.560126632798944	0.376274698313573	#F0000E
52	EnhA6	EnhA6-	243	56	-0.326489215379673	0.367525760557348	0.530883311867936	0.378890676302981	#F50009
53	Quies1	Quies1-	106	57	-0.448005189796252	0.121733834683587	0.577510994377493	0.43210590276323	#FA0004
54	ReprPC4	ReprPC4-	201	54	-0.563731027172178	0.113998815934797	0.532239815068228	0.441863540120403	#FF0000
