## Supplementary Table 4 Slopes By Species for "Fundamental equations linking methylation dynamics to maximum lifespan in mammals"

	SpeciesLatinName	Lifespan	AROCM_BivProm2+	AROCM_BivProm2+Young	AROCM_BivProm2+Old	AdjAROCM_BivProm2+Young	AdjAROCM_BivProm2+	AdjAROCM_BivProm2+Old
1	Indriidae	26.47125	0.072733867	NA	0.061609973	NA	0.030766678	0.023241394
2	Lemuridae	34.66025641	0.059809415	1.46832307	0.064795253	0.063751441	0.027910732	0.020676842
3	Lorisidae	23.06190476	0.135745203	NA	0.138310545	NA	0.050642767	0.049428966
4	Cheirogaleidae	22.73333333	0.074499017	NA	0.073198262	NA	0.035980831	0.032848755
5	Daubentoniidae	37	0.052410609	NA	NA	NA	0.030753618	NA
6	Acinonyx jubatus	20.5	0.221575606	0.877791755	0.037175799	0.008262509	0.05944164	0.006799877
7	Acomys cahirinus	5.9	0.695390253	2.28621133	0.658181763	0.207771061	0.197580686	0.169736338
8	Antrozous pallidus	14.8	0.488544112	2.000545959	0.571246421	0.133351296	0.100139761	0.097091329
9	Aonyx cinereus	23	0.213143219	NA	0.213143219	NA	0.05574205	0.05574205
10	Apodemus sylvaticus	6.3	2.348836658	3.379399454	-0.184177504	0.192350706	0.193152691	-0.012721581
11	Balaena mysticetus	211	0.00745405	0.015622478	0.017623365	0.001011568	0.001676396	0.004719265
12	Bos taurus	38	0.084112617	0.209424196	0.034936992	0.009078984	0.013126332	0.003356035
13	Callithrix jacchus	22.8	0.197598886	0.827485999	0.199940308	0.051608636	0.053614572	0.050346459
14	Canis lupus familiaris	24	0.189961192	0.761410544	0.193085779	0.049291298	0.051718929	0.046424726
15	Capra hircus	20.8	0.290502545	1.219825086	0.243501633	0.051895489	0.052050504	0.038318982
16	Capreolus capreolus	17.5	0.225879174	2.098036928	0.178857307	0.084282746	0.065260738	0.046393717
17	Carollia perspicillata	17	0.231309955	1.220226596	0.241601664	0.091345545	0.070506681	0.062808812
18	Ceratotherium simum simum	45	0.082759187	0.807417824	0.068792726	0.052458111	0.023416529	0.01778716
19	Cervus canadensis	25	0.154880481	0.687155797	0.121956689	0.042734784	0.039887154	0.025846347
20	Cervus elaphus	31.5	0.173553717	0.437176017	0.12375159	0.032781372	0.033629617	0.018633466
21	Cheirogaleus medius	30	0.052247283	NA	NA	NA	0.033413218	NA
22	Chlorocebus aethiops sabaeus	30.8	0.14370317	0.926960214	0.111992878	0.067455471	0.03821476	0.036119852
23	Chrysocyon brachyurus	16.8	0.243295304	NA	0.243295304	NA	0.073439659	0.073439659
24	Connochaetes taurinus albojubatus	24.3	0.183448508	NA	0.183448508	NA	0.050644218	0.050644218
25	Crocuta crocuta	41.1	0.130703586	0.536894102	NA	0.036665108	0.036882104	NA
26	Cynopterus brachyotis	13	0.272845494	NA	0.272845494	NA	0.069254695	0.069254695
27	Daubentonia madagascariensis	37	0.054790248	NA	0.082596963	NA	0.031143205	0.035542405
28	Delphinapterus leucas	50	0.061640512	0.517535528	0.060962949	0.035398353	0.022472815	0.021030876
29	Desmodus rotundus	29.9	0.141741604	0.643204168	0.141925364	0.03947705	0.03622547	0.031860082
30	Diceros bicornis	49	0.032391816	NA	0.032391816	NA	0.009093303	0.009093303
31	Eidolon helvum	21.8	0.197940974	NA	0.197940974	NA	0.058615546	0.058615546
32	Elephas maximus	88	0.035907441	0.184228943	0.035350676	0.013380455	0.01064391	0.009984699
33	Eptesicus fuscus	23	0.072519033	0.356287982	0.157082683	0.023786605	0.01952296	0.035925981
34	Equus africanus somaliensis	47	0.287125141	NA	0.474577787	NA	0.031738852	0.034292729
35	Equus caballus	57	0.103989759	0.41362236	0.067341713	0.027523466	0.020156234	0.012951087
36	Equus quagga	38	0.141253651	0.583679062	0.11691072	0.039274485	0.031558959	0.026308176
37	Eulemur albifrons	34.59	0.086405042	NA	0.086405042	NA	0.030490788	0.030490788
38	Eulemur collaris	37	0.060180997	NA	0.082331823	NA	0.032856917	0.035607331
39	Eulemur coronatus	30	0.087036205	NA	NA	NA	0.035855938	NA
40	Eulemur flavifrons	32	0.079286933	NA	0.136018213	NA	0.039087943	0.04322719
41	Eulemur macaco	37.5	0.068185316	NA	0.068185316	NA	0.032395741	0.032395741
42	Eulemur mongoz	36.2	0.055512322	NA	0.049255445	NA	0.028547443	0.019662845
43	Eulemur rubriventer	34	0.063207065	NA	0.063207065	NA	0.031774122	0.031774122
44	Eulemur sanfordi	32.94	0.080051753	NA	0.080051753	NA	0.038367825	0.038367825
45	Felis catus	30	0.123134672	0.809139187	0.102848434	0.050661731	0.037528556	0.025885384
46	Globicephala macrorhynchus	63	0.05378267	NA	NA	NA	0.006714757	NA
47	Gorilla gorilla	60.1	0.05384439	NA	0.055073707	NA	0.019608917	0.018052033
48	Hapalemur griseus	27	0.083879526	NA	0.083879526	NA	0.038490493	0.038490493
49	Heterocephalus glaber	37	0.15875353	0.368343071	0.129762719	0.024045536	0.029487184	0.02167614
50	Hippotragus equinus	25.9	0.2065685	2.139470652	NA	0.103927155	0.052838849	NA
51	Hippotragus niger	22.2	0.155615164	1.118089357	NA	0.093624688	0.050844863	NA
52	Homo sapiens	122.5	0.015313255	0.631987139	0.015388273	0.007334736	0.002723187	0.002723187
53	Lagenorhynchus obliquidens	41	0.044987494	0.526299837	0.045126661	0.046563912	0.018734379	0.01821099
54	Lemur catta	37.3	0.056408232	NA	NA	NA	0.029951431	NA
55	Leptonycteris yerbabuenae	10.1	0.487978387	NA	0.561515953	NA	0.140280744	0.149637878
56	Litocranius walleri	17.3	0.370825673	NA	0.351007783	NA	0.0837896	0.07898472
57	Loxodonta africana	65	0.057913729	0.463404481	0.058015651	0.034121563	0.018204327	0.017457879
58	Macaca mulatta	42	0.091559483	0.689026167	0.091559483	0.017643941	0.027493649	0.027493649
59	Macropus giganteus	25	0.09439033	16.1607241	1.307372797	0.077048073	0.027618559	0.086577246
60	Macropus rufogriseus	15.2	0.225321224	NA	0.225321224	NA	0.069286099	0.069286099
61	Macropus rufus	25	0.134640493	0.9060248	0.185370905	0.063612402	0.028788671	0.027527666
62	Marmota flaviventris	21.2	0.218685507	0.964374805	0.22388065	0.084717325	0.055295224	0.04812966
63	Megaptera novaeangliae	95	0.047521276	0.12516606	0.04881253	0.008798219	0.010209954	0.009059122
64	Microtus ochrogaster	5.3	2.141932347	6.026109303	1.748449251	0.348207945	0.262570456	0.147779929
65	Mirza zaza	20	0.099885104	NA	0.099885104	NA	0.024123263	0.024123263
66	Molossus molossus	6	0.574938873	NA	0.598145198	NA	0.212808953	0.21682599
67	Monodelphis domestica	5.1	0.798087669	5.43218237	0.419378609	0.347224876	0.194926007	0.088775047
68	Mus musculus	4	0.947651595	6.790825337	0.7446424	0.459915258	0.254136813	0.158219322
69	Myotis lucifugus	34	0.365906243	NA	NA	NA	0.034037446	NA
70	Myotis myotis	37.1	0.230531605	0.716622619	0.177063165	0.03844897	0.029401872	0.01843482
71	Myotis vivesi	10	1.081279638	1.585909045	NA	0.16008785	0.156007566	NA
72	Nanger dama	19.3	0.651598473	3.705811196	NA	0.146435831	0.092585728	NA
73	Nycticebus coucang	25.8	0.126781987	NA	0.126781987	NA	0.051838561	0.051838561
74	Nycticebus pygmaeus	20	0.101837265	NA	0.107189398	NA	0.054290558	0.04398419
75	Nycticeius humeralis	6	0.515378244	NA	-0.12072455	NA	0.137921126	-0.026467888
76	Odobenus rosmarus divergens	41	0.061745578	NA	0.06564782	NA	0.028166165	0.026810528
77	Orcinus orca	80	0.026333449	0.18739675	0.026020389	0.014267993	0.007325579	0.006927173
78	Oreamnos americanus	20.8	0.22637387	0.284716524	0.199774667	0.019361754	0.052647349	0.042112565
79	Oryctolagus cuniculus	9	0.481122009	NA	0.481122009	NA	0.116748438	0.116748438
80	Otolemur crassicaudatus	22.7	0.178264056	NA	0.178264056	NA	0.046621185	0.046621185
81	Ovis aries	22.8	0.420277472	0.75461988	0.436533079	0.055002921	0.051293654	0.04670069
82	Panthera leo nubica	27	0.210088974	NA	0.241597525	NA	0.056407229	0.057952684
83	Panthera tigris	26.3	0.166115388	NA	0.166115388	NA	0.045151539	0.045151539
84	Papio hamadryas	37.5	0.108600202	NA	0.086798073	NA	0.022130292	0.01772503
85	Peromyscus californicus	5.5	0.967916601	4.171956523	0.559425276	0.319815157	0.199495746	0.10245565
86	Peromyscus eremicus	7.4	0.681636988	2.15849138	0.539894231	0.136229198	0.134294948	0.079433937
87	Peromyscus leucopus	7.9	0.806491591	3.038448677	0.258449084	0.241688044	0.162791807	0.057669894
88	Peromyscus maniculatus	8.3	0.912069609	3.101557864	0.809171103	0.209294815	0.14695912	0.125103334
89	Peromyscus polionotus	5.5	1.251784746	4.892431569	1.138510045	0.375045559	0.25140518	0.177150244
90	Phoca vitulina	48	0.064888961	0.584962916	0.052524772	0.039249035	0.02106149	0.015826306
91	Phyllostomus discolor	18	0.170318869	1.368450741	0.218559666	0.096112094	0.070797805	0.073380594
92	Phyllostomus hastatus	22	0.171931803	0.812087116	0.194051139	0.06611144	0.058307573	0.05391492
93	Propithecus coquereli	30.59	0.060756499	NA	NA	NA	0.032173575	NA
94	Propithecus diadema	21	0.355914989	NA	0.355914989	NA	0.066213989	0.066213989
95	Propithecus tattersalli	26	0.075248603	NA	0.075248603	NA	0.039671046	0.039671046
96	Pteropus hypomelanus	26.5	0.13531823	1.063096474	0.157880586	0.073774878	0.047446406	0.047237974
97	Pteropus poliocephalus	23.6	0.202492927	NA	0.202492927	NA	0.050163898	0.050163898
98	Pteropus pumilus	17.3	0.1545568	1.042587429	0.160887155	0.065934164	0.060465142	0.059120922
99	Pteropus rodricensis	28	0.143859857	NA	0.143859857	NA	0.038168322	0.038168322
100	Pteropus vampyrus	24	0.148289823	0.186105988	0.158241031	0.009688887	0.052094295	0.051337609
101	Rattus norvegicus	3.8	0.736068933	7.924429648	0.724191932	0.494589183	0.241166242	0.198352492
102	Rhinolophus ferrumequinum	30.5	0.13770894	0.721619413	0.15370409	0.063483641	0.042306693	0.042389589
103	Rhynchonycteris naso	8.5	0.172396249	NA	0.484301811	NA	0.046396307	0.119146802
104	Rousettus aegyptiacus	22.9	0.231908189	NA	0.231908189	NA	0.041640711	0.041640711
105	Saccopteryx bilineata	11	0.176644765	-1.893079832	0.311933786	-0.136754025	0.049800266	0.082185498
106	Sarcophilus harrisii	13	0.115823909	NA	0.056285	NA	0.034392021	0.015942323
107	Sorex cinereus	1.9	1.403397216	7.528762369	0.961514291	0.891426825	0.473518524	0.299525104
108	Steno bredanensis	32	0.074541669	NA	NA	NA	0.024082156	NA
109	Sus scrofa domesticus	23	0.54392996	1.187747471	0.609644841	0.084413938	0.070359899	0.040954313
110	Sus scrofa minusculus	23	0.729842295	1.487539711	0.553818749	0.096306555	0.07963797	0.062157946
111	Tachyglossus aculeatus	49.5	0.181028395	NA	NA	NA	0.033064108	NA
112	Tadarida brasiliensis	12	0.306959982	1.637871216	0.291461635	0.149317199	0.088415096	0.058097464
113	Tragelaphus angasii	18.5	0.102240192	NA	0.102240192	NA	0.027491743	0.027491743
114	Tragelaphus eurycerus	21.9	0.157300618	2.728364238	NA	0.116173357	0.060910938	NA
115	Tragelaphus imberbis	19.8	0.16312758	1.128933266	0.743113425	0.076112586	0.062223867	0.064632874
116	Tragelaphus strepsiceros	23.5	0.158147796	NA	0.197821832	NA	0.055694582	0.055274107
117	Trichechus manatus	69	0.064072793	0.090489197	NA	0.003480049	0.015982845	NA
118	Tupaia longipes	12	1.084318804	-1.170553985	1.39059582	-0.035963135	0.130852682	0.126625527
119	Tupaia tana	11.6	0.859448908	NA	0.922797375	NA	0.103607682	0.092542265
120	Tursiops aduncus	49	0.021673249	NA	0.02809338	NA	0.005420601	0.006804467
121	Tursiops truncatus	67	0.040920722	0.243453589	0.042511722	0.014393329	0.011706189	0.011501907
122	Varecia rubra	37.5	0.024624019	NA	NA	NA	0.013474418	NA
123	Varecia variegata	39.4	0.061283971	NA	0.062455023	NA	0.031134336	0.031786297
124	Vicugna pacos	25.8	0.147652498	NA	0.039007046	NA	0.041472024	0.009084515
125	Zalophus californianus	35.7	0.084097845	0.856302244	0.084360598	0.052806255	0.03025464	0.031231555
