## Supplementary Table 5 CG list BivProm2+ for "Fundamental equations linking methylation dynamics to maximum lifespan in mammals"

	cgid
1	cg00032872
2	cg00046850
3	cg00149071
4	cg00160892
5	cg00193345
6	cg00194857
7	cg00197024
8	cg00331096
9	cg00339654
10	cg00398876
11	cg00459263
12	cg00535482
13	cg00546693
14	cg00595237
15	cg00634704
16	cg00666549
17	cg00673150
18	cg00741609
19	cg00906973
20	cg00959249
21	cg01047058
22	cg01127608
23	cg01197537
24	cg01245471
25	cg01315721
26	cg01533729
27	cg01608986
28	cg01621100
29	cg01634038
30	cg01640606
31	cg01685922
32	cg01700670
33	cg01726872
34	cg01753854
35	cg01831882
36	cg01846888
37	cg02010334
38	cg02107949
39	cg02162880
40	cg02221888
41	cg02244090
42	cg02317025
43	cg02388378
44	cg02481736
45	cg02499612
46	cg02550277
47	cg02571413
48	cg02581097
49	cg02652404
50	cg02764578
51	cg02784437
52	cg02927162
53	cg02932095
54	cg02967973
55	cg02994039
56	cg03082580
57	cg03098892
58	cg03107322
59	cg03133868
60	cg03158789
61	cg03242400
62	cg03253445
63	cg03363289
64	cg03371896
65	cg03387624
66	cg03571891
67	cg03600207
68	cg03603629
69	cg03711182
70	cg03755582
71	cg03767531
72	cg03815476
73	cg03906023
74	cg03948870
75	cg03957108
76	cg03991032
77	cg04004289
78	cg04192879
79	cg04209192
80	cg04254211
81	cg04317985
82	cg04467805
83	cg04556945
84	cg04585017
85	cg04679148
86	cg04699040
87	cg04830825
88	cg04839527
89	cg04879029
90	cg04895159
91	cg04895403
92	cg05076398
93	cg05078979
94	cg05109207
95	cg05165194
96	cg05229784
97	cg05257518
98	cg05331950
99	cg05373428
100	cg05420466
101	cg05424351
102	cg05519487
103	cg05601676
104	cg05650111
105	cg05681548
106	cg05775627
107	cg05811474
108	cg05852043
109	cg05933419
110	cg06113157
111	cg06166972
112	cg06242145
113	cg06256346
114	cg06273039
115	cg06280003
116	cg06302892
117	cg06303875
118	cg06368075
119	cg06380810
120	cg06391736
121	cg06405929
122	cg06455702
123	cg06471283
124	cg06561106
125	cg06678170
126	cg06813117
127	cg06821993
128	cg06868273
129	cg06963053
130	cg07026794
131	cg07145843
132	cg07158747
133	cg07221146
134	cg07291439
135	cg07311313
136	cg07322750
137	cg07351749
138	cg07479336
139	cg07511706
140	cg07515696
141	cg07517669
142	cg07639660
143	cg07661299
144	cg07668688
145	cg07687349
146	cg07769222
147	cg07878252
148	cg07940754
149	cg08070771
150	cg08174373
151	cg08232037
152	cg08235756
153	cg08317235
154	cg08327269
155	cg08355659
156	cg08372705
157	cg08373745
158	cg08609675
159	cg08659076
160	cg08711021
161	cg08771706
162	cg08855449
163	cg08921975
164	cg08938156
165	cg08962452
166	cg08971779
167	cg09082380
168	cg09093115
169	cg09127786
170	cg09191938
171	cg09207493
172	cg09244212
173	cg09333534
174	cg09354848
175	cg09362546
176	cg09486418
177	cg09497746
178	cg09505779
179	cg09793883
180	cg09919752
181	cg09942248
182	cg09955719
183	cg10122105
184	cg10289720
185	cg10427841
186	cg10450430
187	cg10570391
188	cg10593034
189	cg10632395
190	cg10635779
191	cg10703544
192	cg10735971
193	cg10810799
194	cg10861899
195	cg10976713
196	cg10997627
197	cg11006692
198	cg11084334
199	cg11209121
200	cg11246106
201	cg11369802
202	cg11526959
203	cg11560032
204	cg11646597
205	cg11664558
206	cg11694987
207	cg11700079
208	cg11703627
209	cg11705837
210	cg11923198
211	cg11927473
212	cg12025941
213	cg12046414
214	cg12070096
215	cg12214761
216	cg12219231
217	cg12231969
218	cg12237679
219	cg12263847
220	cg12289745
221	cg12434982
222	cg12436766
223	cg12451099
224	cg12475683
225	cg12498640
226	cg12539975
227	cg12579439
228	cg12579750
229	cg12587836
230	cg12597232
231	cg12763898
232	cg12807557
233	cg12832612
234	cg12841266
235	cg12870762
236	cg12934046
237	cg12997253
238	cg13044883
239	cg13055846
240	cg13124646
241	cg13127071
242	cg13193455
243	cg13204934
244	cg13215331
245	cg13249957
246	cg13300506
247	cg13342658
248	cg13349882
249	cg13543501
250	cg13548252
251	cg13560607
252	cg13618486
253	cg13637949
254	cg13643585
255	cg13732394
256	cg13744172
257	cg13771609
258	cg13776863
259	cg13862711
260	cg13868888
261	cg13876637
262	cg13888600
263	cg13985448
264	cg14043044
265	cg14161220
266	cg14205016
267	cg14261840
268	cg14297772
269	cg14328037
270	cg14427009
271	cg14465076
272	cg14523803
273	cg14609865
274	cg14666740
275	cg14994401
276	cg15012446
277	cg15131523
278	cg15147429
279	cg15242494
280	cg15301611
281	cg15325373
282	cg15403466
283	cg15431157
284	cg15436708
285	cg15437942
286	cg15675960
287	cg15682828
288	cg15693507
289	cg15701937
290	cg15741130
291	cg15839373
292	cg15841408
293	cg15944967
294	cg15955271
295	cg15961679
296	cg16006022
297	cg16043070
298	cg16062897
299	cg16105958
300	cg16154416
301	cg16163981
302	cg16177888
303	cg16181889
304	cg16197002
305	cg16238837
306	cg16309013
307	cg16328413
308	cg16337006
309	cg16400495
310	cg16434657
311	cg16435898
312	cg16446343
313	cg16492924
314	cg16514315
315	cg16594733
316	cg16595936
317	cg16636772
318	cg16680249
319	cg16691593
320	cg16692317
321	cg16746511
322	cg16790748
323	cg16804284
324	cg16831573
325	cg17011403
326	cg17176038
327	cg17177455
328	cg17183951
329	cg17267699
330	cg17314597
331	cg17318138
332	cg17322734
333	cg17336754
334	cg17349389
335	cg17397945
336	cg17514200
337	cg17547334
338	cg17615850
339	cg17641859
340	cg17667578
341	cg17745360
342	cg17760546
343	cg17834667
344	cg17924340
345	cg17927488
346	cg17986111
347	cg18010822
348	cg18015472
349	cg18039229
350	cg18086697
351	cg18089077
352	cg18089106
353	cg18186704
354	cg18192799
355	cg18223258
356	cg18257298
357	cg18284930
358	cg18303028
359	cg18308012
360	cg18352564
361	cg18403893
362	cg18459384
363	cg18645607
364	cg18652212
365	cg18750960
366	cg18751668
367	cg18780131
368	cg18780257
369	cg18872521
370	cg18944151
371	cg18957179
372	cg18961151
373	cg19090691
374	cg19107290
375	cg19109204
376	cg19161529
377	cg19262465
378	cg19280586
379	cg19298599
380	cg19317509
381	cg19425332
382	cg19510597
383	cg19555331
384	cg19583211
385	cg19628290
386	cg19629292
387	cg19637724
388	cg19648853
389	cg19676874
390	cg19685479
391	cg19695777
392	cg19707697
393	cg19711579
394	cg19807816
395	cg19826364
396	cg19894585
397	cg19981759
398	cg20066627
399	cg20149183
400	cg20168281
401	cg20185609
402	cg20188742
403	cg20220261
404	cg20266585
405	cg20271991
406	cg20347779
407	cg20353404
408	cg20480930
409	cg20568292
410	cg20615449
411	cg20656725
412	cg20710709
413	cg20766695
414	cg20950377
415	cg20983910
416	cg20997314
417	cg21115959
418	cg21160099
419	cg21199258
420	cg21226516
421	cg21258436
422	cg21274598
423	cg21411486
424	cg21419180
425	cg21607628
426	cg21639332
427	cg21661665
428	cg21746387
429	cg21821214
430	cg21846055
431	cg21849844
432	cg21988123
433	cg22051383
434	cg22129163
435	cg22234431
436	cg22270635
437	cg22306928
438	cg22397546
439	cg22413161
440	cg22438236
441	cg22610366
442	cg22701693
443	cg22750057
444	cg22859252
445	cg22885558
446	cg22892466
447	cg23001174
448	cg23192185
449	cg23194298
450	cg23194611
451	cg23195996
452	cg23262134
453	cg23302461
454	cg23302801
455	cg23346072
456	cg23347753
457	cg23415880
458	cg23442353
459	cg23449696
460	cg23480730
461	cg23567910
462	cg23627494
463	cg23730260
464	cg23763736
465	cg23855931
466	cg23929037
467	cg23934404
468	cg23939037
469	cg23998139
470	cg24059119
471	cg24158964
472	cg24317280
473	cg24451908
474	cg24465674
475	cg24477176
476	cg24509799
477	cg24595223
478	cg24644551
479	cg24653257
480	cg24670086
481	cg24686610
482	cg24690575
483	cg24765252
484	cg24896496
485	cg24978261
486	cg25055739
487	cg25076651
488	cg25082847
489	cg25140607
490	cg25167058
491	cg25168196
492	cg25245209
493	cg25349135
494	cg25354602
495	cg25420088
496	cg25441541
497	cg25452665
498	cg25708328
499	cg25710138
500	cg25768681
501	cg25829532
502	cg25845698
503	cg25913635
504	cg25966893
505	cg25979569
506	cg25982943
507	cg26053179
508	cg26073458
509	cg26157072
510	cg26168324
511	cg26245705
512	cg26259758
513	cg26294431
514	cg26316946
515	cg26364230
516	cg26390542
517	cg26393176
518	cg26409285
519	cg26434265
520	cg26478990
521	cg26494183
522	cg26495946
523	cg26604524
524	cg26618239
525	cg26655322
526	cg26671587
527	cg26679061
528	cg26708100
529	cg26727679
530	cg26797651
531	cg26845219
532	cg26883243
533	cg26931581
534	cg26955784
535	cg26991473
536	cg26998224
537	cg27005345
538	cg27031992
539	cg27075410
540	cg27112227
541	cg27130692
542	cg27138204
543	cg27150827
544	cg27236202
545	cg27255867
546	cg27256262
547	cg27410528
548	cg27411156
549	cg27514424
550	cg27543103
551	cg27564792
552	cg27638358
